# Comparative miRNA Transcriptomics of Mouse and Macaque Reveals MYOC is An Inhibitor for *C. neoformans* Invasion into Brain

**DOI:** 10.1101/2022.02.14.480319

**Authors:** Hailong Li, Xiaoxu Han, Wei Du, Yang Meng, Yanjian Li, Tianshu Sun, Qiaojing Liang, Chao Li, Chenhao Suo, Xindi Gao, Yu Qiu, Wen Tian, Minghui An, Hui Zhang, Yajing Fu, Xiaolin Li, Tian Lan, Sheng Yang, Zining Zhang, Wenqing Geng, Chen Ding, Hong Shang

**Author notes:** **Correspondence:** Hong Shang, Chen Ding.

## Abstract

Cryptococcal meningoencephalitis is an emerging infection shifted from primarily ART-naive to being ART-experienced HIV/AIDS patients, COVID-19 patients and also in immune competent individuals, mainly caused by the human opportunistic pathogen *Cryptococcus neoformans*, yet mechanisms of the brain or CNS dissemination remain to elucidate, which is the deadest process for the disease. Meanwhile, illustrations of clinically relevant responses in cryptococcosis were limited, as the low availabilities of clinical samples. In this study, macaque and mouse infection models were employed and miRNA-mRNA transcriptomes were performed and combined, which revealed cytoskeleton, a major feather in HIV/AIDS patients, was a centric pathway regulated in both two infection models. Notably, assays of clinical immune cells confirmed an enhanced “Trojan Horse” in HIV/AIDS patients, which can be shut down by cytoskeleton inhibitors. Furthermore, we identified a novel enhancer for macrophage “Trojan Horse”, myocilin, and an enhanced fungal burden was achieved in brains of MYOC transgenic mice. Taking together, this study reveals fundamental roles of cytoskeleton and MYOC in blocking fungal CNS dissemination, which not only helps to understand the high prevalence of cryptococcal meningitis in HIV/AIDS, but also facilitates the development of novel drugs for therapies of meningoencephalitis caused by *C. neoformans* and other pathogenic microorganisms.
