## Supplementary material for "Comparative miRNA Transcriptomics of Mouse and Macaque Reveals MYOC is An Inhibitor for *C. neoformans* Invasion into Brain": Table S4

### Sheet: Pimers
Table S4 Primers used in the study.
Oligo ID	Oligo Target	Sequence ( 5'->3' )	Comments
MYOC-1F	MYOC Check	GGAAGAGAAGAAGCGACTAA	-
MYOC-1R	MYOC Check	GGCAGTATGTGAACCTTAGA	-
LHL-45	mmu-miR-147-3p	GTGTGCGGAAATGCTTC	F_2
LHL-46		GTCCAGTTTTTTTTTTTTTTTAGCAG	R_2
LHL-47	mmu-miR-146b-3p	GCCCTAGGGACTCAGTTCT	F_1
LHL-48		GGTCCAGTTTTTTTTTTTTTTTACCA	R_3
LHL-49	mmu-miR-146b-5p	GCAGTGAGAACTGAATTCCA	F_2
LHL-50		GTCCAGTTTTTTTTTTTTTTTAGCCT	R_1
LHL-51	mmu-miR-155-3p	CGCAGCTCCTACCTGTTAG	F_3
LHL-52		GGTCCAGTTTTTTTTTTTTTTTGTTAATG	R_2
LHL-53	mmu-miR-21a-3p	AGCAACAGCAGTCGATG	F_1
LHL-54		GTCCAGTTTTTTTTTTTTTTTGACAG	R_1
LHL-55	mmu-miR-21a-5p	GCAGTAGCTTATCAGACTGATG	F_1
LHL-56		GGTCCAGTTTTTTTTTTTTTTTCAAC	R_3
LHL-57	mmu-miR-223-5p	GCGTGTATTTGACAAGCTGAG	F_1
LHL-58		GGTCCAGTTTTTTTTTTTTTTTCAAC	R_3
LHL-59	mmu-miR-155-5p	CGCAGTTAATGCTAATTGTGATAG	F_1
LHL-60		AGGTCCAGTTTTTTTTTTTTTTTACC	R_2
